# Post-transcriptional regulation by TIA1 and TIAL1 controls the transcriptional program enforcing T cell quiescence

**DOI:** 10.1101/2024.09.03.608755

**Authors:** Ines C. Osma-Garcia, Orlane Maloudi, Mailys Mouysset, Dunja Capitan-Sobrino, Trang-My M. Nguyen, Yann Aubert, Manuel D. Diaz-Muñoz

**Affiliations:** Toulouse Institute for Infectious and Inflammatory Diseases (INFINITy), Inserm UMR1291, CNRS UMR5051, University Paul Sabatier, CHU Purpan, Toulouse, 31024, France

**Keywords:** T cells, homeostasis, quiescence, post-transcriptional gene regulation, RNA binding proteins TIA1, TIAL1, FOXP1, transcriptional networks

## Abstract

Immune protection against new and recurrent infections relies on long-term maintenance of a highly diversified T-cell repertoire. Transcription factors cooperate to enforce T-cell metabolic quiescence and maintenance. However, less is known about the post-transcriptional networks that preserve peripheral naïve T cells. Here we describe the RNA binding proteins TIA1 and TIAL1 as key promoters of CD4 and CD8 T cell quiescence. T cells deficient in TIA1 and TIAL1 undergo uncontrolled cell proliferation in the absence of cognate antigens, leading this to a premature T-cell activation, exhaustion and death. Mechanistically, TIA1 and TIAL1 control the expression of master regulatory transcription factors, FOXP1, LEF1 and TCF1, that restrain homeostatic T-cell proliferation. In summary, our study highlights a previously unrecognised dependency on post-transcriptional gene regulation by TIA1 and TIAL1 for implementing the quiescent transcriptional programs for long survival of T cells.
