## Supplementary Table 4 for "Post-transcriptional regulation by TIA1 and TIAL1 controls the transcriptional program enforcing T cell quiescence"

### Sheet: GSEA_Naive CD4
Enrichment method: GSEA
Organism: mmusculus
Enrichment Categories: geneontology_Biological_Process_noRedundant
ID type: ensembl_gene_id
Minimum number of IDs in the category: 20
Maximum number of IDs in the category: 2000
Significance Level: FDR<0.2
Number of permutation: 1000
Gene Set	Description	Size	Leading Edge Number	ES	NES	P Value	FDR
GO:0050000	chromosome localization	69	12	0.67097	1.9428	0	0.0038029
GO:0007059	chromosome segregation	269	64	0.58197	1.8875	0	0.0061797
GO:0051321	meiotic cell cycle	186	50	0.56601	1.7942	0	0.023008
GO:0000910	cytokinesis	131	29	0.57962	1.7951	0	0.028284
GO:1904029	regulation of cyclin-dependent protein kinase activity	70	21	0.63383	1.8019	0	0.031691
GO:0022412	cellular process involved in reproduction in multicellular organism	238	51	0.53038	1.7113	0	0.038548
GO:0044770	cell cycle phase transition	330	77	0.52499	1.7215	0	0.03993
GO:0045787	positive regulation of cell cycle	287	87	0.53009	1.7231	0	0.043971
GO:0034502	protein localization to chromosome	78	10	0.59139	1.726	0	0.048351
GO:0048285	organelle fission	372	89	0.51452	1.6899	0	0.049596
GO:1902850	microtubule cytoskeleton organization involved in mitosis	120	22	0.55104	1.6786	0	0.054776
GO:0032620	interleukin-17 production	30	8	0.65353	1.6587	0.0096154	0.069878
GO:0007346	regulation of mitotic cell cycle	411	100	0.49381	1.6358	0	0.092474
GO:2000241	regulation of reproductive process	93	22	0.54766	1.6218	0.006993	0.097813
GO:1902742	apoptotic process involved in development	23	7	0.67105	1.6231	0.0084986	0.10202
GO:0009187	cyclic nucleotide metabolic process	25	12	0.64725	1.5911	0.011544	0.13986
GO:0033028	myeloid cell apoptotic process	29	11	0.62435	1.5745	0.02052	0.14023
GO:0071887	leukocyte apoptotic process	98	24	0.52179	1.5712	0.0045977	0.14025
GO:0071103	DNA conformation change	180	38	0.49502	1.561	0	0.14626
GO:0007548	sex differentiation	175	51	0.50114	1.5793	0	0.15282
GO:0048872	homeostasis of number of cells	259	71	0.48145	1.5506	0	0.15841

### Sheet: GSEA_EM CD4
Enrichment method: GSEA
Organism: mmusculus
Enrichment Categories: geneontology_Biological_Process_noRedundant
ID type: ensembl_gene_id
Minimum number of IDs in the category: 20
Maximum number of IDs in the category: 2000
Significance Level: FDR<0.2
Number of permutation: 1000
Gene Set	Description	Size	Leading Edge Number	ES	NES	P Value	FDR
GO:0007059	chromosome segregation	278	82	0.5618	1.8859	0	0.0069371
GO:0042737	drug catabolic process	74	15	-0.53944	-1.7477	0	0.10663
GO:0050727	regulation of inflammatory response	251	92	0.47796	1.5668	0	0.12341
GO:0050900	leukocyte migration	246	91	0.47558	1.5688	0.0012034	0.1269
GO:0034341	response to interferon-gamma	114	37	0.51517	1.5598	0.0013316	0.12878
GO:0002526	acute inflammatory response	78	30	0.52937	1.5515	0.002681	0.13
GO:0000910	cytokinesis	133	37	0.50526	1.5703	0.002635	0.13227
GO:0042770	signal transduction in response to DNA damage	83	31	0.53096	1.5529	0.0027816	0.13313
GO:0032069	regulation of nuclease activity	25	9	0.64207	1.5403	0.010972	0.13639
GO:0061351	neural precursor cell proliferation	105	42	0.50794	1.5424	0.005277	0.13844
GO:0018212	peptidyl-tyrosine modification	279	72	0.4621	1.5322	0	0.13867
GO:0002443	leukocyte mediated immunity	292	92	0.46308	1.5353	0	0.1393
GO:0051383	kinetochore organization	20	9	0.68913	1.5706	0.017974	0.1401
GO:0071867	response to monoamine	29	7	-0.64176	-1.7602	0.0065574	0.14143
GO:0002764	immune response-regulating signaling pathway	267	82	0.45982	1.5262	0	0.14381
GO:0019882	antigen processing and presentation	75	27	0.54601	1.5726	0.0013908	0.14555
GO:0050000	chromosome localization	72	18	0.56	1.6097	0	0.14557
GO:0002274	myeloid leukocyte activation	159	64	0.50067	1.5756	0	0.14971
GO:0019221	cytokine-mediated signaling pathway	279	94	0.48009	1.5929	0	0.15144
GO:0071103	DNA conformation change	183	51	0.49269	1.5804	0	0.15162
GO:0032103	positive regulation of response to external stimulus	214	84	0.49503	1.5997	0	0.15172
GO:0048285	organelle fission	386	111	0.46515	1.5862	0	0.15204
GO:0001819	positive regulation of cytokine production	343	112	0.44627	1.5079	0	0.15912
GO:0006260	DNA replication	214	64	0.46795	1.5106	0.0023952	0.16034
GO:0048871	multicellular organismal homeostasis	321	99	0.44941	1.5037	0	0.16198
GO:0018195	peptidyl-arginine modification	23	6	-0.70192	-1.7993	0.0056497	0.17178
GO:0060326	cell chemotaxis	197	84	0.45843	1.4786	0.0037221	0.18157

### Sheet: GSEA_Naive CD8
Enrichment method: GSEA
Organism: mmusculus
Enrichment Categories: geneontology_Biological_Process_noRedundant
ID type: ensembl_gene_id
Minimum number of IDs in the category: 20
Maximum number of IDs in the category: 2000
Significance Level: FDR<0.2
Number of permutation: 1000
Gene Set	Description	Size	Leading Edge Number	ES	NES	P Value	FDR
GO:0048285	organelle fission	330	80	0.5453	1.951	0	0.0052273
GO:0051321	meiotic cell cycle	161	41	0.57967	1.9386	0	0.0059243
GO:0007059	chromosome segregation	251	52	0.56755	1.978	0	0.0062728
GO:0032623	interleukin-2 production	50	15	0.66611	1.9163	0	0.0075796
GO:0071241	cellular response to inorganic substance	117	28	0.56937	1.8421	0	0.024255
GO:0032620	interleukin-17 production	26	7	0.68398	1.7179	0.0048387	0.037811
GO:0030101	natural killer cell activation	53	17	0.62688	1.7886	0	0.037935
GO:0002443	leukocyte mediated immunity	238	56	0.49573	1.7192	0	0.039051
GO:0097194	execution phase of apoptosis	45	12	0.65091	1.7761	0	0.039335
GO:0032609	interferon-gamma production	84	24	0.57374	1.7679	0.0015129	0.039495
GO:0071887	leukocyte apoptotic process	87	22	0.56333	1.7233	0.002994	0.039923
GO:0050663	cytokine secretion	126	32	0.55045	1.7921	0	0.041993
GO:0007346	regulation of mitotic cell cycle	368	62	0.48324	1.7298	0	0.042266
GO:1904029	regulation of cyclin-dependent protein kinase activity	59	15	0.60451	1.724	0.0015291	0.042376
GO:0044770	cell cycle phase transition	299	56	0.49503	1.7451	0	0.043909
GO:0097028	dendritic cell differentiation	28	10	0.66056	1.7029	0.01157	0.044184
GO:0042742	defense response to bacterium	99	33	0.55128	1.7378	0	0.044606
GO:0031349	positive regulation of defense response	234	54	0.49864	1.7307	0	0.044713
GO:0043627	response to estrogen	41	7	0.62906	1.6924	0.0047468	0.044812
GO:1902850	microtubule cytoskeleton organization involved in mitosis	112	21	0.53529	1.6948	0.0014144	0.045403
GO:0045787	positive regulation of cell cycle	249	62	0.48743	1.682	0	0.046566
GO:0070661	leukocyte proliferation	211	52	0.48753	1.6782	0	0.046627
GO:0002694	regulation of leukocyte activation	353	94	0.46776	1.6821	0	0.048591
GO:0050866	negative regulation of cell activation	127	35	0.50545	1.6563	0	0.053174
GO:0071103	DNA conformation change	170	42	0.49094	1.6417	0	0.054825
GO:0019221	cytokine-mediated signaling pathway	216	47	0.47305	1.6298	0	0.05684
GO:0010038	response to metal ion	202	48	0.47602	1.6199	0	0.058699
GO:0002250	adaptive immune response	279	61	0.4586	1.6239	0	0.059216
GO:0002237	response to molecule of bacterial origin	215	44	0.46721	1.6063	0	0.059636
GO:0007051	spindle organization	144	28	0.494	1.6142	0	0.061134
GO:0032635	interleukin-6 production	91	22	0.51427	1.6113	0.0029762	0.061828

### Sheet: GSEA_EM CD8
Enrichment method: GSEA
Organism: mmusculus
Enrichment Categories: geneontology_Biological_Process_noRedundant
ID type: ensembl_gene_id
Minimum number of IDs in the category: 20
Maximum number of IDs in the category: 2000
Significance Level: FDR<0.25
Number of permutation: 1000
Gene Set	Description	Size	Leading Edge Number	ES	NES	P Value	FDR
GO:0007200	phospholipase C-activating G protein-coupled receptor signaling pathway	40	14	0.66399	1.9713	0	0.023805
GO:0071774	response to fibroblast growth factor	47	17	-0.55967	-1.8751	0.0027322	0.13038
GO:0003205	cardiac chamber development	98	19	-0.47473	-1.8168	0	0.13445
GO:0034113	heterotypic cell-cell adhesion	34	15	0.58274	1.6821	0.0080775	0.2022
GO:0031532	actin cytoskeleton reorganization	70	34	0.51495	1.6572	0.0045249	0.20576
GO:0050886	endocrine process	41	15	0.53826	1.5875	0.019908	0.20719
GO:0050727	regulation of inflammatory response	227	54	0.41562	1.591	0	0.21238
GO:0042742	defense response to bacterium	116	32	0.4544	1.6036	0.0014306	0.21458
GO:0060326	cell chemotaxis	174	42	0.47283	1.7472	0	0.21623
GO:0015849	organic acid transport	165	30	0.42706	1.5771	0.0054945	0.21649
GO:0097028	dendritic cell differentiation	32	13	0.56425	1.5953	0.01675	0.21704
GO:0071604	transforming growth factor beta production	20	4	-0.62297	-1.7314	0.015075	0.21967
GO:0050900	leukocyte migration	219	47	0.42443	1.6076	0	0.2214
GO:0018198	peptidyl-cysteine modification	34	10	0.59377	1.6872	0.0061538	0.224
GO:0048645	animal organ formation	29	8	-0.54305	-1.6672	0.011737	0.22531
GO:0032612	interleukin-1 production	64	18	0.51941	1.6586	0.0029851	0.22751
GO:0032103	positive regulation of response to external stimulus	183	40	0.41293	1.5367	0.0039578	0.2297
GO:0071985	multivesicular body sorting pathway	27	8	0.57457	1.5636	0.025806	0.23329
GO:0002437	inflammatory response to antigenic stimulus	38	11	0.55269	1.6089	0.015699	0.23576
GO:0015711	organic anion transport	243	37	0.39765	1.5375	0.0012953	0.23702
GO:1901568	fatty acid derivative metabolic process	69	21	0.4679	1.5513	0.0091047	0.23801
GO:0060191	regulation of lipase activity	40	14	0.51852	1.5556	0.022047	0.23876
GO:0006925	inflammatory cell apoptotic process	22	6	0.59047	1.5401	0.038017	0.24136
GO:0006631	fatty acid metabolic process	233	67	0.40095	1.542	0	0.24745
