## Supplementary Table 6 for "Post-transcriptional regulation by TIA1 and TIAL1 controls the transcriptional program enforcing T cell quiescence"

### Sheet: FoxP1_targets_repressed in nCD4
ensembl_gene_id	baseMean	log2FoldChange	lfcSE	stat	pvalue	padj	external_gene_name
ENSMUSG00000086360	50.545	-2.86454	1.18299	-2.42143	0.0154595	0.115606	Gm16214
ENSMUSG00000030325	166.359	-1.98015	0.765525	-2.58666	0.00969114	0.0854079	Klrb1c
ENSMUSG00000028654	703.728	-1.42932	0.548747	-2.6047	0.00919538	0.0824218	Mycl
ENSMUSG00000003545	1142.96	-1.35892	0.426306	-3.18766	0.00143431	0.0226021	Fosb
ENSMUSG00000013089	285.485	-1.22713	0.592689	-2.07044	0.0384109	0.195109	Etv5
ENSMUSG00000025754	8.42223	-1.18084	1.45986	-0.808875	0.418587	0.68782	Agbl1
ENSMUSG00000038648	768.63	-1.18036	0.174426	-6.76714	1.31e-11	2.01e-09	Creb3l2
ENSMUSG00000020325	156.54	-1.15574	0.625936	-1.84641	0.0648322	0.264108	Fstl3
ENSMUSG00000034853	351.708	-1.0307	0.300873	-3.42569	0.000613249	0.0115978	Acot11
ENSMUSG00000104138	76.983	-1.02658	0.93059	-1.10314	0.269964	0.551512	Gm36949
ENSMUSG00000068758	579.641	-0.967673	0.254383	-3.804	0.00014238	0.00362181	Il3ra
ENSMUSG00000086686	20.9374	-0.923679	1.75583	-0.526065	0.598843	0.811521	F630206G17Rik
ENSMUSG00000036452	2979.52	-0.81004	0.3512	-2.30649	0.021083	0.13824	Arhgap26
ENSMUSG00000071669	1382.35	-0.748853	0.314077	-2.3843	0.0171118	0.12286	Snx29
ENSMUSG00000104136	71.2116	-0.728941	0.451605	-1.61411	0.106503	0.344608	Gm36955
ENSMUSG00000053749	32.3308	-0.611933	0.981438	-0.623507	0.532951	0.774077	Gm9920
ENSMUSG00000052572	59.5161	-0.522684	1.10061	-0.474904	0.634856	0.829549	Dlg2
ENSMUSG00000040710	5902.74	-0.505106	0.147477	-3.42498	0.000614845	0.0116056	St8sia4
ENSMUSG00000040548	3890.39	-0.482653	0.26373	-1.8301	0.0672346	0.268733	Tex2
ENSMUSG00000102151	496.208	-0.458089	0.299885	-1.52755	0.126625	0.374852	Gm37472
ENSMUSG00000026393	8121.32	-0.432211	0.157544	-2.74343	0.00608019	0.0621418	Nek7
ENSMUSG00000053641	1460.96	-0.430782	0.173504	-2.48283	0.0130343	0.103944	Dennd4a
ENSMUSG00000030657	603.259	-0.42557	0.228104	-1.86569	0.0620853	0.257453	Xylt1
ENSMUSG00000070304	420.892	-0.409898	0.490012	-0.836506	0.40287	0.675708	Scn2b
ENSMUSG00000032489	270.32	-0.401934	0.589848	-0.681418	0.495607	0.747132	Kif9
ENSMUSG00000019872	7397.67	-0.384279	0.081352	-4.72366	2.32e-06	0.000113448	Smpdl3a
ENSMUSG00000075254	2022.15	-0.384241	0.104879	-3.66366	0.00024864	0.00563768	Heg1
ENSMUSG00000051344	2750.79	-0.336141	0.17808	-1.88758	0.059082	0.250227	Plekhm3
ENSMUSG00000010609	4954.77	-0.327129	0.108741	-3.00835	0.00262671	0.0346319	Psen2
ENSMUSG00000038024	1437.23	-0.324371	0.197162	-1.6452	0.0999293	0.333191	Dennd4c
ENSMUSG00000032278	698.274	-0.323644	0.463035	-0.698962	0.484576	0.740268	Paqr5
ENSMUSG00000040943	3610.9	-0.315233	0.182363	-1.7286	0.0838809	0.301914	Tet2
ENSMUSG00000038608	14084.8	-0.292042	0.186381	-1.56691	0.117136	0.361919	Dock10
ENSMUSG00000059810	3819.34	-0.289706	0.197091	-1.46991	0.141587	0.394382	Rgs3
ENSMUSG00000071037	545.755	-0.287045	0.202056	-1.42062	0.155428	0.414611	Camkmt
ENSMUSG00000046223	580.773	-0.28609	0.32804	-0.87212	0.383143	0.656234	Plaur
ENSMUSG00000023032	959.622	-0.28055	0.351189	-0.798856	0.424374	0.693051	Slc4a8
ENSMUSG00000032053	339.051	-0.278441	0.239815	-1.16107	0.245615	0.528151	Pou2af1
ENSMUSG00000019873	2164.07	-0.278	0.0892198	-3.1159	0.00183384	0.0271177	Reep3
ENSMUSG00000098243	532.35	-0.256749	0.246039	-1.04353	0.296704	0.580328	Gm4258
ENSMUSG00000019943	12975.2	-0.232586	0.12219	-1.90348	0.056978	0.244614	Atp2b1
ENSMUSG00000056267	840.578	-0.200092	0.17329	-1.15467	0.248227	0.530912	Cep70
ENSMUSG00000029344	11460.7	-0.196773	0.173223	-1.13596	0.255975	0.538447	Tpst2
ENSMUSG00000031662	2331.93	-0.190456	0.173317	-1.09889	0.271817	0.553397	Snx20
ENSMUSG00000021094	4597.01	-0.188351	0.0999161	-1.88509	0.0594173	0.251211	Dhrs7
ENSMUSG00000027009	20051.2	-0.187578	0.111321	-1.68502	0.0919847	0.318873	Itga4
ENSMUSG00000036046	1361.41	-0.18628	0.256929	-0.725025	0.468437	0.728045	5031439G07Rik
ENSMUSG00000041515	20182.3	-0.170037	0.237656	-0.715477	0.474314	0.732531	Irf8
ENSMUSG00000024985	1337.61	-0.157669	0.317179	-0.497099	0.61912	0.821971	Tcf7l2
ENSMUSG00000010307	778.134	-0.13326	0.280794	-0.474582	0.635085	0.829549	Tmem86a
ENSMUSG00000039621	7844.51	-0.130348	0.102804	-1.26793	0.204822	0.481153	Prex1
ENSMUSG00000063235	798.961	-0.127983	0.159352	-0.80315	0.421888	0.690403	Ptpmt1
ENSMUSG00000038650	6862.72	-0.126729	0.112181	-1.12968	0.258611	0.540962	Rnh1
ENSMUSG00000023990	1173.62	-0.118919	0.166404	-0.714637	0.474833	0.732901	Tfeb
ENSMUSG00000038172	3246.54	-0.117456	0.0989389	-1.18716	0.235166	0.516989	Ttc39b
ENSMUSG00000041685	2167.12	-0.116964	0.131854	-0.887075	0.375038	0.650055	Fcho2
ENSMUSG00000033685	41655.2	-0.102566	0.110586	-0.927479	0.353678	0.630891	Ucp2
ENSMUSG00000020275	5589.55	-0.101701	0.211083	-0.481807	0.629943	0.828051	Rel
ENSMUSG00000038642	20436.2	-0.0897889	0.140646	-0.638402	0.523212	0.76683	Ctss
ENSMUSG00000020178	3178.27	-0.0871366	0.255962	-0.340428	0.733534	0.885145	Adora2a
ENSMUSG00000027293	1725.9	-0.0803336	0.397441	-0.202127	0.839817	0.940093	Ehd4
ENSMUSG00000047880	1936.78	-0.0700138	0.307443	-0.227729	0.819857	0.930736	Cxcr5
ENSMUSG00000039153	2738.64	-0.0595035	0.445661	-0.133517	0.893784	0.965659	Runx2
ENSMUSG00000029674	1174.21	-0.0568645	0.255624	-0.222453	0.823961	0.932025	Limk1
ENSMUSG00000102380	41.5219	-0.0557842	0.651584	-0.0856132	0.931774	0.982205	Gm38140
ENSMUSG00000033083	7420.35	-0.0549514	0.22751	-0.241534	0.809141	0.926072	Tbc1d4
ENSMUSG00000058173	1648.81	-0.0443086	0.156727	-0.282712	0.777398	0.908134	Smco4
ENSMUSG00000066975	18.9753	-0.0397296	1.15995	-0.0342511	0.972677	1	Cryba4
ENSMUSG00000045414	352.097	-0.0384597	0.323606	-0.118847	0.905396	0.970769	Dipk2a
ENSMUSG00000053477	7107.66	-0.0373965	0.262588	-0.142415	0.886752	0.962592	Tcf4
ENSMUSG00000058317	681.284	-0.0353588	0.456348	-0.0774821	0.93824	0.985479	Ube2e2
ENSMUSG00000030788	1103.12	-0.0347469	0.163168	-0.212952	0.831364	0.936011	Rnf141
ENSMUSG00000020859	1957.28	-0.0337848	0.162344	-0.208106	0.835146	0.937728	Spag9
ENSMUSG00000037822	9678.51	-0.0121058	0.157075	-0.0770701	0.938568	0.985585	Smim14
ENSMUSG00000022377	3077.35	-0.00795516	0.151526	-0.0525003	0.95813	0.995416	Asap1
ENSMUSG00000040613	1677.74	-0.00421841	0.205554	-0.0205222	0.983627	1	Apobec1
ENSMUSG00000111172	24.7385	-0.00405091	0.870522	-0.00465343	0.996287	1	Gm39302
ENSMUSG00000003847	1325.52	0.00158304	0.195205	0.00810967	0.993529	1	Nfat5
ENSMUSG00000082286	978.9	0.0327945	0.197075	0.166406	0.867838	0.953882	Pisd-ps1
ENSMUSG00000097668	15.1471	0.0381162	1.79183	0.0212722	0.983029	1	Gm26761
ENSMUSG00000051735	11109.1	0.045343	0.0874022	0.518786	0.60391	0.81381	Rinl
ENSMUSG00000000594	41471.1	0.0597606	0.206426	0.289501	0.772198	0.905316	Gm2a
ENSMUSG00000035064	864.509	0.0786694	0.237088	0.331815	0.740029	0.888926	Eef2k
ENSMUSG00000002107	19343.3	0.0880266	0.07826	1.1248	0.260675	0.542864	Celf2
ENSMUSG00000026482	418.293	0.0908881	0.586714	0.15491	0.876892	0.956793	Rgl1
ENSMUSG00000032462	204.78	0.0921958	0.49567	0.186002	0.852443	0.946609	Pik3cb
ENSMUSG00000020577	25582	0.0965168	0.152138	0.634401	0.525819	0.769129	Tspan13
ENSMUSG00000029254	3153.89	0.100307	0.136075	0.737147	0.461033	0.721484	Stap1
ENSMUSG00000105006	20.1529	0.119485	0.662616	0.180323	0.856899	0.948209	Gm9484
ENSMUSG00000071369	1460.82	0.121089	0.20753	0.583475	0.559574	0.791113	Map3k5
ENSMUSG00000028634	1432.35	0.125929	0.177698	0.708666	0.478532	0.735457	Hivep3
ENSMUSG00000096351	100.235	0.129609	0.500599	0.258907	0.795707	0.91825	Samd11
ENSMUSG00000043004	2875.87	0.138721	0.11729	1.18272	0.236922	0.518878	Gng2
ENSMUSG00000034028	3544.27	0.160681	0.172016	0.93411	0.350247	0.62733	Cd226
ENSMUSG00000055629	278.888	0.163711	0.345655	0.473627	0.635766	0.829628	B4galnt4
ENSMUSG00000047415	2463.71	0.170073	0.250517	0.678888	0.497209	0.748266	Gpr68
ENSMUSG00000058799	7547.51	0.175558	0.153497	1.14372	0.252741	0.535343	Nap1l1
ENSMUSG00000000142	1617.06	0.176546	0.162555	1.08607	0.277449	0.560083	Axin2
ENSMUSG00000045777	538.068	0.178345	0.221161	0.806403	0.420011	0.689173	Ifitm10
ENSMUSG00000052712	3699.22	0.179237	0.106112	1.68912	0.0911963	0.317338	BC004004
ENSMUSG00000026358	3555.62	0.182474	0.381228	0.478648	0.632189	0.828657	Rgs1
ENSMUSG00000051495	2641.58	0.196613	0.274299	0.716783	0.473508	0.731962	Irf2bp2
ENSMUSG00000097011	48.0099	0.19667	0.860039	0.228676	0.819121	0.930572	Gm4651
ENSMUSG00000003948	791.926	0.214126	0.382011	0.560523	0.575123	0.79883	Mmd
ENSMUSG00000024600	45.7287	0.237086	0.741489	0.319743	0.749163	0.893392	Slc27a6
ENSMUSG00000006313	26.3896	0.240027	0.425566	0.564019	0.572741	0.797759	Upk1a
ENSMUSG00000058586	1201.56	0.242658	0.154007	1.57563	0.115112	0.358817	Serhl
ENSMUSG00000041959	12983.6	0.24487	0.203493	1.20333	0.228848	0.509335	S100a10
ENSMUSG00000026360	7416.65	0.249424	0.278243	0.896425	0.370026	0.645574	Rgs2
ENSMUSG00000005696	5000.5	0.261745	0.207314	1.26255	0.20675	0.483467	Sh2d1a
ENSMUSG00000025997	2302.77	0.274219	0.278313	0.985292	0.324481	0.604252	Ikzf2
ENSMUSG00000021180	470.745	0.275151	0.266578	1.03216	0.301996	0.584388	Rps6ka5
ENSMUSG00000030035	2139.92	0.286748	0.124348	2.30602	0.0211096	0.138316	Wbp1
ENSMUSG00000030538	5368.21	0.292631	0.134202	2.18052	0.0292187	0.167164	Cib1
ENSMUSG00000026070	2431.32	0.294442	0.247068	1.19174	0.233362	0.515074	Il18r1
ENSMUSG00000030930	1661.06	0.302308	0.232357	1.30105	0.193242	0.467476	Chst15
ENSMUSG00000029616	3847.84	0.310699	0.13482	2.30455	0.0211917	0.138655	Erp29
ENSMUSG00000020077	18517.4	0.315997	0.20049	1.57612	0.114997	0.358817	Srgn
ENSMUSG00000112980	70.5439	0.325581	0.481161	0.676657	0.498624	0.749266	D430020J02Rik
ENSMUSG00000028957	187.052	0.327466	0.27396	1.1953	0.231969	0.513546	Per3
ENSMUSG00000022508	1530.07	0.340767	0.347011	0.982005	0.326097	0.606001	Bcl6
ENSMUSG00000027720	375.955	0.371792	0.491773	0.756023	0.449635	0.713398	Il2
ENSMUSG00000025779	251.427	0.378619	0.334173	1.133	0.257213	0.539697	Ly96
ENSMUSG00000060579	145.166	0.391194	0.314059	1.2456	0.21291	0.492234	Fhit
ENSMUSG00000037235	2630.19	0.411879	0.31204	1.31996	0.186849	0.458412	Mxd4
ENSMUSG00000045326	140.499	0.414718	0.635218	0.652875	0.513837	0.76065	Fndc7
ENSMUSG00000013523	123.738	0.419843	0.414665	1.01249	0.311305	0.592172	Bcas1
ENSMUSG00000034266	3722.56	0.426297	0.108982	3.91163	9.17e-05	0.00255888	Batf
ENSMUSG00000060703	193.131	0.430581	0.338414	1.27235	0.203249	0.479558	Cd302
ENSMUSG00000039891	62.795	0.435748	0.783714	0.556004	0.578208	0.800797	Txlnb
ENSMUSG00000037971	607.518	0.439555	0.152971	2.87345	0.0040602	0.0468697	1110032A03Rik
ENSMUSG00000032375	175.149	0.442093	0.498591	0.886683	0.375249	0.650138	Aph1b
ENSMUSG00000034656	269.527	0.454974	0.198557	2.2914	0.0219401	0.141535	Cacna1a
ENSMUSG00000061544	78.2399	0.460589	0.433107	1.06345	0.287576	0.570474	Zfp229
ENSMUSG00000030257	589.148	0.463191	0.574915	0.805669	0.420434	0.689212	Srgap3
ENSMUSG00000002602	411.17	0.476132	0.437866	1.08739	0.276864	0.559654	Axl
ENSMUSG00000040997	931.527	0.513645	0.333865	1.53848	0.123931	0.371248	Abhd4
ENSMUSG00000044813	47.2011	0.517998	0.701601	0.738309	0.460327	0.721023	Shb
ENSMUSG00000085148	169.26	0.534706	0.427233	1.25156	0.210732	0.488982	Mir22hg
ENSMUSG00000027360	147.882	0.539221	0.322029	1.67445	0.0940423	0.322958	Hdc
ENSMUSG00000021384	4912.2	0.57805	0.135344	4.27096	1.95e-05	0.000710661	Susd3
ENSMUSG00000042462	1758.7	0.588267	0.20296	2.89843	0.00375036	0.0444668	Dctpp1
ENSMUSG00000022103	133.857	0.600449	0.900622	0.666705	0.504961	0.753588	Gfra2
ENSMUSG00000018427	585.638	0.606997	0.165902	3.65877	0.000253433	0.0057041	Ypel2
ENSMUSG00000075010	20311.6	0.611007	0.264472	2.31028	0.0208724	0.137448	AW112010
ENSMUSG00000002983	2881.28	0.614702	0.358657	1.7139	0.0865474	0.307334	Relb
ENSMUSG00000064326	1055.66	0.641236	0.168088	3.81488	0.000136251	0.00349008	Siva1
ENSMUSG00000041809	17.7135	0.642386	0.70375	0.912805	0.361345	0.637206	Efhc1
ENSMUSG00000031530	52.9046	0.646658	0.64352	1.00488	0.314957	0.595296	Dusp4
ENSMUSG00000000732	3569.18	0.649006	0.340567	1.90567	0.0566936	0.244101	Icosl
ENSMUSG00000054717	18303.5	0.650725	0.0984384	6.61048	3.83e-11	5.29e-09	Hmgb2
ENSMUSG00000023048	28614.1	0.656812	0.120394	5.45553	4.88e-08	3.68e-06	Prr13
ENSMUSG00000021368	527.4	0.65936	0.159451	4.13518	3.55e-05	0.0011817	Tbc1d7
ENSMUSG00000027227	423.39	0.663975	0.220059	3.01726	0.00255073	0.03412	Sord
ENSMUSG00000053040	530.133	0.665045	0.550568	1.20793	0.227076	0.507208	Aph1c
ENSMUSG00000020641	724.919	0.667242	0.254253	2.62433	0.00868204	0.0789769	Rsad2
ENSMUSG00000030579	11324.1	0.668643	0.309262	2.16206	0.0306133	0.171827	Tyrobp
ENSMUSG00000057137	426.395	0.676846	0.145039	4.66666	3.06e-06	0.000145286	Tmem140
ENSMUSG00000115902	1158.85	0.73951	0.255189	2.89789	0.0037568	0.0445144	D730005E14Rik
ENSMUSG00000061758	1324.05	0.756592	0.131441	5.75613	8.61e-09	8.41e-07	Akr1b10
ENSMUSG00000002489	1180.59	0.769285	0.310485	2.47769	0.0132236	0.104728	Tiam1
ENSMUSG00000032177	769.636	0.772628	0.449881	1.71741	0.0859048	0.306177	Pde4a
ENSMUSG00000069094	2715.16	0.794397	0.258	3.07906	0.00207658	0.0295647	Pde7a
ENSMUSG00000054843	172.667	0.798874	0.273326	2.92279	0.00346911	0.0421108	Atrnl1
ENSMUSG00000040093	510.798	0.836215	0.267763	3.12297	0.00179036	0.0266248	Bmf
ENSMUSG00000069255	770.039	0.844202	0.235086	3.59103	0.000329372	0.00717351	Dusp22
ENSMUSG00000085732	25.4136	0.848359	0.940979	0.901571	0.367285	0.643169	Gm4279
ENSMUSG00000032238	4931.75	0.913861	0.202422	4.51463	6.34e-06	0.000272812	Rora
ENSMUSG00000030199	1535.82	0.920556	0.171368	5.37182	7.79e-08	5.59e-06	Etv6
ENSMUSG00000004151	58.3124	0.955617	0.444121	2.1517	0.0314209	0.173612	Etv1
ENSMUSG00000021069	342.43	0.962949	0.616006	1.56321	0.118003	0.362531	Pygl
ENSMUSG00000029816	173.782	0.98589	0.405118	2.43359	0.0149499	0.113318	Gpnmb
ENSMUSG00000030064	947.358	0.994461	0.365208	2.723	0.00646925	0.0645489	Frmd4b
ENSMUSG00000024013	3544.18	0.997965	0.392391	2.54329	0.0109814	0.0930698	Fgd2
ENSMUSG00000083962	7.02427	0.999911	1.92815	0.518585	0.60405	0.813816	Gm15707
ENSMUSG00000090326	17.94	0.999911	1.776	0.563012	0.573427	0.797966	Dthd1
ENSMUSG00000043931	8865.79	1.02162	0.196888	5.18884	2.12e-07	1.35e-05	Gimap7
ENSMUSG00000031824	106.63	1.04048	0.630556	1.65011	0.0989211	0.331685	6430548M08Rik
ENSMUSG00000052713	266.349	1.04537	0.234102	4.46543	7.99e-06	0.000333547	Zfp608
ENSMUSG00000019917	122.356	1.05827	0.38855	2.72363	0.00645697	0.0645489	Septin10
ENSMUSG00000075225	409.602	1.08069	0.4139	2.61099	0.00902816	0.0815598	Ccdc162
ENSMUSG00000097354	2372.78	1.08189	0.168261	6.42985	1.28e-10	1.57e-08	2310001H17Rik
ENSMUSG00000027699	630.111	1.08326	0.469722	2.30618	0.0211003	0.138304	Ect2
ENSMUSG00000012889	3311.84	1.08804	0.246266	4.41815	9.96e-06	0.000405396	Podnl1
ENSMUSG00000041729	127.519	1.10884	0.486358	2.27989	0.0226141	0.144362	Coro2b
ENSMUSG00000055170	1442.71	1.14568	0.912909	1.25498	0.209487	0.487202	Ifng
ENSMUSG00000073412	512.354	1.17401	0.496001	2.36695	0.0179353	0.1264	Lst1
ENSMUSG00000021453	1349.5	1.20555	0.32308	3.73143	0.000190392	0.00452947	Gadd45g
ENSMUSG00000105728	67.6981	1.232	0.632976	1.94636	0.0516115	0.232328	Gm42819
ENSMUSG00000018341	535.095	1.23286	0.69972	1.76193	0.0780803	0.290936	Il12rb2
ENSMUSG00000074170	619.324	1.24871	0.366126	3.41059	0.000648222	0.0120498	Plekhf1
ENSMUSG00000025227	528.74	1.26997	0.34532	3.67765	0.000235388	0.00541747	Mfsd13a
ENSMUSG00000030589	947.752	1.28419	0.258249	4.97267	6.6e-07	3.74e-05	Rasgrp4
ENSMUSG00000039115	58.8928	1.29694	0.655237	1.97934	0.0477772	0.22209	Itga9
ENSMUSG00000022021	702.238	1.37582	0.332387	4.13922	3.48e-05	0.00116796	Diaph3
ENSMUSG00000009588	430.385	1.37961	0.805393	1.71296	0.0867191	0.307705	St6galnac1
ENSMUSG00000112230	98.0634	1.41547	0.321998	4.3959	1.1e-05	0.00044399	Ifngas1
ENSMUSG00000027454	151.564	1.47469	0.263885	5.58837	2.29e-08	2e-06	Gins1
ENSMUSG00000112354	8.50038	1.47859	1.4332	1.03167	0.302227	0.584557	Gm33843
ENSMUSG00000038387	104.969	1.53168	0.518015	2.95683	0.00310818	0.0389392	Rras
ENSMUSG00000057914	17.2204	1.69258	0.786693	2.15151	0.0314361	0.173612	Cacnb2
ENSMUSG00000016498	495.982	1.69478	0.321898	5.26494	1.4e-07	9.52e-06	Pdcd1lg2
ENSMUSG00000087060	713.813	1.69833	0.424332	4.00235	6.27e-05	0.00186384	Eldr
ENSMUSG00000030208	983.471	1.71759	0.40574	4.23323	2.3e-05	0.00082312	Emp1
ENSMUSG00000008999	315.316	1.75084	0.368557	4.75051	2.03e-06	0.000102378	Bmp7
ENSMUSG00000074813	438.381	1.78127	0.384356	4.63442	3.58e-06	0.000164347	Morrbid
ENSMUSG00000033350	522.14	1.79138	0.514819	3.47964	0.000502094	0.00987226	Chst2
ENSMUSG00000023033	34.6505	1.80102	0.557024	3.2333	0.00122369	0.0200484	Scn8a
ENSMUSG00000074063	495.203	1.83875	0.295788	6.21644	5.09e-10	5.91e-08	Osgin1
ENSMUSG00000035455	807.242	1.8741	0.363173	5.16034	2.47e-07	1.55e-05	Fignl1
ENSMUSG00000032184	275.966	1.89938	0.516454	3.67774	0.000235311	0.00541747	Lysmd2
ENSMUSG00000113669	308.053	1.90413	0.555789	3.426	0.00061254	0.0115978	Gm36723
ENSMUSG00000085918	77.4657	2.10194	0.362663	5.79584	6.8e-09	6.75e-07	Gm13032
ENSMUSG00000022240	768.296	2.14592	0.485853	4.41681	1e-05	0.000406309	Ctnnd2
ENSMUSG00000026770	452.953	2.23748	0.447204	5.00327	5.64e-07	3.24e-05	Il2ra
ENSMUSG00000034903	328.344	2.24533	0.46062	4.87458	1.09e-06	5.92e-05	Cobll1
ENSMUSG00000047534	501.082	2.29298	0.254701	9.00267	2.2e-19	8.8e-17	Mis18bp1
ENSMUSG00000040084	888.145	2.34435	0.4879	4.80499	1.55e-06	8.1e-05	Bub1b
ENSMUSG00000063145	27.8055	2.44161	1.10597	2.20767	0.0272674	0.160151	Bbs5
ENSMUSG00000092415	10.7257	2.48478	1.63167	1.52285	0.127797	0.376321	Gm20513
ENSMUSG00000112765	6.10549	2.49732	2.20616	1.13198	0.257644	0.540109	9430078K24Rik
ENSMUSG00000110301	203.859	2.57715	0.335027	7.69236	1.44e-14	3.2e-12	Gm35363
ENSMUSG00000026683	438.98	2.75652	0.456487	6.03856	1.55e-09	1.7e-07	Nuf2
ENSMUSG00000039208	71.264	2.92155	1.24496	2.34669	0.0189409	0.130044	Metrnl
ENSMUSG00000097603	34.5311	2.92189	1.47308	1.98352	0.0473094	0.220865	A430010J10Rik
ENSMUSG00000035683	323.662	2.92195	0.42838	6.82093	9.05e-12	1.4e-09	Melk
ENSMUSG00000078773	163.276	2.94595	0.542468	5.43064	5.62e-08	4.16e-06	Rad54b
ENSMUSG00000025810	2499.42	3.11938	0.245293	12.7169	4.76e-37	1.25e-33	Nrp1
ENSMUSG00000027326	976.541	3.1571	0.288143	10.9567	6.17e-28	5.97e-25	Knl1
ENSMUSG00000020185	186.502	3.2882	0.682463	4.81814	1.45e-06	7.65e-05	E2f7
ENSMUSG00000109214	32.8764	3.37885	1.338	2.52531	0.0115598	0.0958495	Gm44659
ENSMUSG00000064280	8.56595	3.4463	1.20093	2.86968	0.00410889	0.0472536	Ccdc146
ENSMUSG00000021485	414.754	3.68298	0.33291	11.063	1.9e-28	2.18e-25	Mxd3
ENSMUSG00000117721	9.11676	3.81535	1.52904	2.49526	0.0125863	0.101342	Gm50221
ENSMUSG00000034382	8.19514	4.0475	1.81827	2.22602	0.0260126	0.15577	AI661453
ENSMUSG00000005124	19.2691	4.11537	1.5196	2.7082	0.00676486	0.0662985	Ccn4
ENSMUSG00000000562	93.3053	4.30407	0.655609	6.56499	5.2e-11	7.03e-09	Adora3
ENSMUSG00000089762	11.2692	5.33211	1.64292	3.2455	0.00117244	0.0194035	Ier5l
ENSMUSG00000110498	21.1699	5.55481	1.29914	4.27576	1.9e-05	0.000701099	A630001O12Rik

### Sheet: FoxP1_targets_induced in nCD4
ensembl_gene_id	baseMean	log2FoldChange	lfcSE	stat	pvalue	padj	external_gene_name
ENSMUSG00000089726	181.394	-1.25327	0.389114	-3.22082	0.00127823	0.0207569	Mir17hg
ENSMUSG00000035941	4277.02	-1.20615	0.217585	-5.54336	2.97e-08	2.42e-06	Ibtk
ENSMUSG00000032267	2855.31	-1.20219	0.377561	-3.18409	0.00145208	0.0227929	Usp28
ENSMUSG00000038007	276.488	-1.14817	0.398099	-2.88412	0.00392504	0.0458803	Acer2
ENSMUSG00000047712	307.9	-0.948318	0.327476	-2.89584	0.00378143	0.0447774	Ust
ENSMUSG00000117059	91.4552	-0.921864	0.502169	-1.83577	0.0663924	0.266994	Gm7912
ENSMUSG00000104612	4192.94	-0.887261	0.368528	-2.40758	0.0160586	0.118209	Gm42449
ENSMUSG00000037295	5011.15	-0.873927	0.288245	-3.03189	0.00243028	0.0330175	Ldlrap1
ENSMUSG00000059588	1936.26	-0.840222	0.243264	-3.45396	0.00055242	0.010658	Calcrl
ENSMUSG00000038065	1425.39	-0.824276	0.22427	-3.67538	0.0002375	0.0054524	Mturn
ENSMUSG00000029130	392.498	-0.812472	0.267451	-3.03784	0.00238283	0.0327323	Rnf32
ENSMUSG00000015202	189	-0.811893	0.316044	-2.56892	0.0102016	0.0886929	Cnksr3
ENSMUSG00000040383	6687.08	-0.808204	0.280148	-2.88492	0.00391519	0.0458294	Aqr
ENSMUSG00000037926	16121.8	-0.760867	0.275458	-2.76219	0.00574155	0.0598124	Ssh2
ENSMUSG00000041057	6703.45	-0.751449	0.244275	-3.07624	0.0020963	0.0297993	Wdr43
ENSMUSG00000061859	2032.96	-0.748793	0.297046	-2.5208	0.0117089	0.0964764	Patj
ENSMUSG00000050592	9678.03	-0.729702	0.247232	-2.95148	0.00316254	0.0393785	Fam78a
ENSMUSG00000044250	3688.31	-0.711052	0.155522	-4.57205	4.83e-06	0.000215301	Pced1b
ENSMUSG00000032440	15065.2	-0.70452	0.233957	-3.01132	0.0026011	0.0344674	Tgfbr2
ENSMUSG00000056602	1193.42	-0.696023	0.133047	-5.23139	1.68e-07	1.1e-05	Fry
ENSMUSG00000108393	559.048	-0.68652	0.213847	-3.21033	0.00132584	0.0213226	Gm32633
ENSMUSG00000032265	1159.07	-0.683157	0.319938	-2.13528	0.0327383	0.178396	Tent5a
ENSMUSG00000039952	1231.28	-0.682513	0.247987	-2.75221	0.0059194	0.0609734	Dag1
ENSMUSG00000019952	1082.54	-0.681539	0.211714	-3.21915	0.00128569	0.0208412	Poc1b
ENSMUSG00000041417	9496.91	-0.675491	0.249233	-2.71028	0.00672269	0.0660615	Pik3r1
ENSMUSG00000022353	2924.3	-0.673479	0.121922	-5.52386	3.32e-08	2.67e-06	Mtss1
ENSMUSG00000039187	568.925	-0.673145	0.397964	-1.69147	0.0907466	0.316133	Fanci
ENSMUSG00000006705	5638.74	-0.652463	0.205872	-3.16926	0.00152826	0.0237663	Pknox1
ENSMUSG00000032561	768.353	-0.646092	0.224741	-2.87482	0.00404254	0.0468198	Acpp
ENSMUSG00000026765	882.013	-0.645144	0.205126	-3.14511	0.00166024	0.0250864	Lypd6b
ENSMUSG00000106086	3285.19	-0.64379	0.277398	-2.32081	0.0202969	0.135062	Lef1os1
ENSMUSG00000020717	9626.21	-0.640528	0.270084	-2.37159	0.0177117	0.125402	Pecam1
ENSMUSG00000015143	11695.9	-0.635564	0.163223	-3.89384	9.87e-05	0.00272502	Actn1
ENSMUSG00000041849	2418.21	-0.614925	0.16838	-3.652	0.000260202	0.00583501	Card6
ENSMUSG00000018909	1329.91	-0.614113	0.172667	-3.55664	0.000375632	0.00787541	Arrb1
ENSMUSG00000028530	46871.8	-0.603009	0.220849	-2.73042	0.00632542	0.0637261	Jak1
ENSMUSG00000042700	5329.32	-0.59782	0.218649	-2.73415	0.00625416	0.0633207	Sipa1l1
ENSMUSG00000023009	1044.66	-0.59757	0.333853	-1.78992	0.0734674	0.282632	Nckap5l
ENSMUSG00000005718	1428.18	-0.596001	0.214016	-2.78484	0.00535546	0.0570485	Tfap4
ENSMUSG00000037533	21943	-0.586626	0.146039	-4.0169	5.9e-05	0.00178714	Rapgef6
ENSMUSG00000024077	1535.19	-0.578393	0.175336	-3.29877	0.000971103	0.0166219	Strn
ENSMUSG00000024238	4914.12	-0.577258	0.169034	-3.41504	0.000637718	0.0118907	Zeb1
ENSMUSG00000047888	10026.9	-0.553077	0.140871	-3.92613	8.63e-05	0.00243914	Tnrc6b
ENSMUSG00000027985	27076.5	-0.551234	0.18319	-3.00909	0.0026203	0.0346205	Lef1
ENSMUSG00000021238	1044.65	-0.546533	0.309839	-1.76393	0.0777443	0.290584	Aldh6a1
ENSMUSG00000033068	3671.45	-0.545997	0.145057	-3.76401	0.000167209	0.00412209	Entpd6
ENSMUSG00000043065	1827.61	-0.52005	0.160122	-3.24784	0.00116286	0.0193401	Spice1
ENSMUSG00000038256	1409.46	-0.519454	0.208274	-2.49409	0.0126282	0.101545	Bcl9
ENSMUSG00000025915	3281.39	-0.518824	0.268026	-1.93572	0.052902	0.235101	Sgk3
ENSMUSG00000030283	2719.29	-0.507811	0.191492	-2.65187	0.00800468	0.0748544	St8sia1
ENSMUSG00000017756	7045.05	-0.501593	0.251883	-1.99137	0.0464399	0.218548	Slc12a7
ENSMUSG00000022434	1698.04	-0.498702	0.217477	-2.29313	0.0218405	0.141141	Fam118a
ENSMUSG00000050052	3694.17	-0.497361	0.19305	-2.57633	0.00998541	0.0874128	Tdrp
ENSMUSG00000020395	25570.9	-0.492922	0.277139	-1.77861	0.075304	0.286342	Itk
ENSMUSG00000059901	173.485	-0.471993	0.650563	-0.725514	0.468137	0.727734	Adamts14
ENSMUSG00000028953	7339.36	-0.47026	0.274074	-1.71581	0.0861969	0.306682	Abcf2
ENSMUSG00000030067	22977.6	-0.469527	0.132389	-3.54657	0.000390282	0.00809934	Foxp1
ENSMUSG00000021585	11505.9	-0.449929	0.238365	-1.88756	0.0590849	0.250227	Cast
ENSMUSG00000001248	13929.7	-0.449012	0.175798	-2.55413	0.0106454	0.0911057	Gramd1a
ENSMUSG00000034574	1151.33	-0.447837	0.19942	-2.24569	0.0247236	0.151735	Daam1
ENSMUSG00000030748	13743.3	-0.446402	0.33095	-1.34885	0.177385	0.445062	Il4ra
ENSMUSG00000075595	4900.07	-0.443507	0.195797	-2.26514	0.0235043	0.147785	Zfp652
ENSMUSG00000028559	6820.34	-0.440299	0.274754	-1.60252	0.109041	0.349519	Osbpl9
ENSMUSG00000087177	916.243	-0.436234	0.168411	-2.59029	0.00958938	0.0848764	E130307A14Rik
ENSMUSG00000039701	2107.61	-0.42293	0.191426	-2.20937	0.0271491	0.159866	Usp53
ENSMUSG00000026643	3467.6	-0.42069	0.150073	-2.80323	0.00505928	0.0548193	Nmt2
ENSMUSG00000020315	19101.5	-0.418593	0.227711	-1.83826	0.0660241	0.266271	Sptbn1
ENSMUSG00000027634	8280.08	-0.418284	0.222794	-1.87745	0.0604565	0.253561	Ndrg3
ENSMUSG00000037270	12482	-0.417183	0.143795	-2.90124	0.00371695	0.0442421	4932438A13Rik
ENSMUSG00000040302	1912.52	-0.41123	0.124086	-3.31408	0.000919441	0.0159261	Rbm48
ENSMUSG00000040532	2672.76	-0.404358	0.113045	-3.57696	0.000347619	0.00747584	Abhd11
ENSMUSG00000034218	3196.66	-0.3957	0.16911	-2.3399	0.0192891	0.130931	Atm
ENSMUSG00000044770	6570.11	-0.387523	0.269847	-1.43608	0.150979	0.408256	Scml4
ENSMUSG00000020388	2946.7	-0.384078	0.19762	-1.94352	0.0519539	0.233139	Pdlim4
ENSMUSG00000045730	3339.35	-0.384072	0.25978	-1.47845	0.139288	0.391816	Adrb2
ENSMUSG00000042903	714.217	-0.383993	0.183413	-2.0936	0.0362956	0.189288	Foxo4
ENSMUSG00000018654	22975	-0.383742	0.120947	-3.17281	0.0015097	0.0235049	Ikzf1
ENSMUSG00000043587	1959.02	-0.381792	0.185998	-2.05267	0.0401045	0.200116	Pxylp1
ENSMUSG00000045092	30875	-0.380715	0.129526	-2.93929	0.0032896	0.0403855	S1pr1
ENSMUSG00000022346	6443.78	-0.377242	0.292269	-1.29074	0.196795	0.471293	Myc
ENSMUSG00000090527	11.4614	-0.375	0.804663	-0.466033	0.641192	0.833472	Aadacl2fm2
ENSMUSG00000030068	2415.86	-0.373684	0.237283	-1.57485	0.115292	0.358829	Gm20696
ENSMUSG00000086481	524.602	-0.365735	0.243529	-1.50181	0.133145	0.383816	Gm11707
ENSMUSG00000045231	337.785	-0.364495	0.269711	-1.35142	0.176559	0.443778	BC106179
ENSMUSG00000028382	14057.2	-0.360237	0.119716	-3.0091	0.00262022	0.0346205	Ptbp3
ENSMUSG00000036333	3128.73	-0.359763	0.141917	-2.53502	0.0112439	0.094166	Kidins220
ENSMUSG00000066621	16742.8	-0.358574	0.167214	-2.1444	0.032001	0.175428	Tecpr1
ENSMUSG00000024251	6535.77	-0.357661	0.226234	-1.58093	0.113894	0.357323	Thada
ENSMUSG00000042351	8052.64	-0.357055	0.106501	-3.35259	0.000800587	0.014331	Grap2
ENSMUSG00000025899	1552.38	-0.356779	0.14149	-2.52158	0.011683	0.0963459	Alkbh8
ENSMUSG00000054892	8754.25	-0.354543	0.192797	-1.83894	0.0659235	0.265982	Txk
ENSMUSG00000070738	7703.87	-0.352683	0.216065	-1.63231	0.102615	0.337971	Dgkd
ENSMUSG00000043535	11059.3	-0.348232	0.123885	-2.81094	0.00493975	0.0539058	Setx
ENSMUSG00000025085	50050.2	-0.33613	0.228794	-1.46913	0.141796	0.394781	Ablim1
ENSMUSG00000032741	1756.92	-0.336047	0.185193	-1.81457	0.0695897	0.273856	Tpcn1
ENSMUSG00000033909	4581.93	-0.335557	0.148073	-2.26617	0.0234412	0.14754	Usp36
ENSMUSG00000027778	2850.32	-0.332208	0.22207	-1.49596	0.134664	0.385804	Ift80
ENSMUSG00000020034	9111.69	-0.325427	0.269846	-1.20597	0.227828	0.50811	Tcp11l2
ENSMUSG00000020220	2509.72	-0.323145	0.114128	-2.83142	0.0046342	0.0515204	Vps13d
ENSMUSG00000025357	37050.4	-0.322602	0.174553	-1.84817	0.0645784	0.263636	Dgka
ENSMUSG00000070808	2263.06	-0.318388	0.18595	-1.71222	0.0868558	0.307952	Bicra
ENSMUSG00000067199	1861.34	-0.31564	0.213896	-1.47567	0.140033	0.392587	Frat1
ENSMUSG00000041235	5793.39	-0.308384	0.11341	-2.71919	0.00654417	0.0648973	Chd7
ENSMUSG00000049044	1991.5	-0.306936	0.140228	-2.18884	0.0286083	0.165203	Rapgef4
ENSMUSG00000041773	1221.68	-0.305499	0.186936	-1.63425	0.102207	0.337432	Enc1
ENSMUSG00000026775	8342.85	-0.302038	0.190677	-1.58403	0.113188	0.355999	Yme1l1
ENSMUSG00000025647	207271	-0.299108	0.116472	-2.56807	0.0102267	0.0888055	Shisa5
ENSMUSG00000026977	7888.08	-0.297326	0.100676	-2.95331	0.00314383	0.0392542	Marchf7
ENSMUSG00000039911	1136.77	-0.296023	0.316467	-0.935398	0.349583	0.627119	Spsb1
ENSMUSG00000022018	3273.51	-0.29329	0.300126	-0.977223	0.328459	0.607684	Rgcc
ENSMUSG00000059713	1650.67	-0.287714	0.254306	-1.13137	0.257899	0.540396	Rcan3
ENSMUSG00000054321	354.596	-0.28702	0.250961	-1.14368	0.252755	0.535343	Taf4b
ENSMUSG00000052040	31606.3	-0.285088	0.128363	-2.22096	0.0263539	0.157097	Klf13
ENSMUSG00000021488	15376.1	-0.284488	0.119725	-2.37618	0.0174927	0.124476	Nsd1
ENSMUSG00000023963	127.072	-0.280805	0.259758	-1.08103	0.279686	0.562582	Cyp39a1
ENSMUSG00000019916	2522.54	-0.277182	0.215436	-1.28661	0.198229	0.473268	P4ha1
ENSMUSG00000027852	10831.8	-0.276759	0.168899	-1.63861	0.101294	0.335718	Nras
ENSMUSG00000041187	13792.1	-0.273915	0.277293	-0.987819	0.323241	0.60362	Prkd2
ENSMUSG00000021392	3568.7	-0.268865	0.121209	-2.21819	0.0265418	0.157858	Nol8
ENSMUSG00000018412	5687.21	-0.263304	0.110315	-2.38685	0.0169935	0.122441	Kansl1
ENSMUSG00000003418	2841.36	-0.262821	0.233485	-1.12564	0.260317	0.542676	St8sia6
ENSMUSG00000035992	1719.99	-0.262314	0.13197	-1.98767	0.0468483	0.219494	Fnip1
ENSMUSG00000110298	327.854	-0.261004	0.216123	-1.20766	0.227176	0.507212	Gm8189
ENSMUSG00000054161	80.5053	-0.260955	0.434687	-0.600328	0.548288	0.784116	Fam83e
ENSMUSG00000028525	10487.8	-0.257163	0.147987	-1.73775	0.0822554	0.298912	Pde4b
ENSMUSG00000037608	14975.8	-0.256493	0.122867	-2.08756	0.0368374	0.191226	Bclaf1
ENSMUSG00000036160	2850.84	-0.250772	0.205108	-1.22263	0.221468	0.501461	Surf6
ENSMUSG00000032329	4919.8	-0.24817	0.19138	-1.29674	0.19472	0.469022	Hmg20a
ENSMUSG00000025571	6265.18	-0.24663	0.113919	-2.16497	0.0303903	0.171264	Tnrc6c
ENSMUSG00000027380	261.477	-0.244109	0.239949	-1.01734	0.308993	0.590473	Acoxl
ENSMUSG00000030056	3475.42	-0.241742	0.107151	-2.25609	0.0240647	0.149507	Isy1
ENSMUSG00000090394	18178.8	-0.241698	0.118548	-2.03882	0.0414679	0.204511	4930523C07Rik
ENSMUSG00000020238	3325.6	-0.23799	0.10068	-2.36382	0.0180875	0.127198	Ncln
ENSMUSG00000015176	4746.92	-0.229688	0.187632	-1.22414	0.220899	0.500931	Nolc1
ENSMUSG00000038967	803.237	-0.227471	0.273823	-0.830723	0.40613	0.678706	Pdk2
ENSMUSG00000032536	1575.36	-0.225986	0.138985	-1.62597	0.103956	0.340451	Trak1
ENSMUSG00000033987	126.468	-0.225357	0.364419	-0.618401	0.536311	0.776682	Dnah17
ENSMUSG00000039068	2581.89	-0.22502	0.147718	-1.52331	0.12768	0.376098	Zzz3
ENSMUSG00000038056	10260.1	-0.216993	0.146234	-1.48388	0.137842	0.389897	Kmt2c
ENSMUSG00000024301	761.938	-0.214423	0.318868	-0.672452	0.501296	0.75101	Kifc5b
ENSMUSG00000004558	1123.84	-0.214056	0.216634	-0.9881	0.323104	0.60362	Ndrg2
ENSMUSG00000052769	372.709	-0.211012	0.219017	-0.963449	0.335322	0.613827	Gm9889
ENSMUSG00000060261	14544.1	-0.209584	0.138806	-1.50991	0.131067	0.380768	Gtf2i
ENSMUSG00000034636	2808.76	-0.206031	0.200829	-1.0259	0.304937	0.586991	Zyg11b
ENSMUSG00000021156	3889.97	-0.197564	0.102302	-1.93119	0.0534593	0.236653	Zmynd11
ENSMUSG00000045896	1856.57	-0.195295	0.158832	-1.22957	0.218859	0.498561	Paip2b
ENSMUSG00000023755	522.248	-0.194661	0.138872	-1.40173	0.160996	0.421744	Rhebl1
ENSMUSG00000019189	6324.21	-0.193251	0.133009	-1.45292	0.146247	0.401252	Rnf145
ENSMUSG00000063646	6431.03	-0.192628	0.175188	-1.09955	0.271528	0.552946	Jakmip1
ENSMUSG00000044469	2574.2	-0.18983	0.181504	-1.04587	0.295623	0.579322	Tnfaip8l1
ENSMUSG00000039671	6395.72	-0.185938	0.124355	-1.49521	0.134858	0.385837	Zmynd8
ENSMUSG00000022999	3235.61	-0.184541	0.175849	-1.04943	0.293981	0.577275	Lmbr1l
ENSMUSG00000022051	15129.4	-0.184365	0.0736842	-2.50209	0.0123461	0.0999773	Bnip3l
ENSMUSG00000042744	2808.03	-0.181072	0.0986259	-1.83595	0.0663649	0.266942	Hectd4
ENSMUSG00000020130	6499.75	-0.177974	0.18329	-0.970996	0.33155	0.610513	Tbc1d15
ENSMUSG00000000378	11336.6	-0.174894	0.15176	-1.15244	0.24914	0.531815	Ccm2
ENSMUSG00000024571	12631.2	-0.173227	0.151672	-1.14212	0.253404	0.535707	Naa12
ENSMUSG00000030871	961.505	-0.170978	0.270423	-0.632262	0.527216	0.770191	Ears2
ENSMUSG00000031982	693.973	-0.16425	0.154438	-1.06353	0.287541	0.570474	Arv1
ENSMUSG00000038806	3458.2	-0.163201	0.105185	-1.55157	0.120765	0.366841	Sde2
ENSMUSG00000040746	25505.4	-0.162806	0.0926835	-1.75658	0.0789901	0.292532	Rnf167
ENSMUSG00000003200	13762.2	-0.160675	0.188707	-0.851451	0.394519	0.666604	Sh3gl1
ENSMUSG00000025153	4276.6	-0.156389	0.297665	-0.525387	0.599314	0.811629	Fasn
ENSMUSG00000033554	4702.67	-0.155275	0.118107	-1.3147	0.188611	0.461333	Dph5
ENSMUSG00000031431	20586.5	-0.15186	0.182177	-0.833584	0.404516	0.676994	Tsc22d3
ENSMUSG00000018750	2351.09	-0.145624	0.163143	-0.892614	0.372064	0.64735	Zbtb4
ENSMUSG00000029826	15806.7	-0.144098	0.12576	-1.14581	0.251873	0.534292	Zc3hav1
ENSMUSG00000114869	250.259	-0.139698	0.473614	-0.294961	0.768024	0.903505	Gm48876
ENSMUSG00000022544	1903.64	-0.137335	0.165543	-0.829605	0.406762	0.679247	Eef2kmt
ENSMUSG00000100985	122.456	-0.136536	0.286465	-0.476625	0.633629	0.829339	Gm10640
ENSMUSG00000015850	281.796	-0.132015	0.305739	-0.43179	0.665894	0.84665	Adamtsl4
ENSMUSG00000061536	1245.37	-0.131934	0.205755	-0.64122	0.52138	0.765563	Sec22c
ENSMUSG00000007476	2981.79	-0.131912	0.142746	-0.924101	0.355434	0.632636	Lrrc8a
ENSMUSG00000050945	335.433	-0.129128	0.212082	-0.608861	0.542617	0.780041	Zfp438
ENSMUSG00000033237	3136	-0.124781	0.116999	-1.06651	0.286191	0.569171	Arid2
ENSMUSG00000029204	15139.4	-0.118032	0.114368	-1.03203	0.302058	0.584388	Rhoh
ENSMUSG00000025237	1388.6	-0.113763	0.127054	-0.895392	0.370577	0.645917	Parp6
ENSMUSG00000039159	14429.1	-0.105947	0.126898	-0.834903	0.403772	0.676133	Ube2h
ENSMUSG00000028698	207.808	-0.105818	0.349368	-0.302883	0.761979	0.899563	Pik3r3
ENSMUSG00000034614	10473.1	-0.0995969	0.175924	-0.566137	0.5713	0.797369	Pik3ip1
ENSMUSG00000022849	1899.17	-0.0994276	0.170256	-0.583989	0.559228	0.791113	Hspbap1
ENSMUSG00000021728	23115.3	-0.0943268	0.126529	-0.745495	0.455973	0.718317	Emb
ENSMUSG00000041975	1099.28	-0.0932049	0.174981	-0.532658	0.59427	0.809898	Mettl8
ENSMUSG00000004561	2530.17	-0.089978	0.126311	-0.712354	0.476245	0.73397	Mettl17
ENSMUSG00000016181	1113.75	-0.088923	0.180224	-0.493402	0.621729	0.823027	Utp25
ENSMUSG00000079144	1335.39	-0.0888905	0.156082	-0.569513	0.569008	0.796282	A130010J15Rik
ENSMUSG00000013150	477.238	-0.0887747	0.221712	-0.400406	0.688857	0.859265	Gfod2
ENSMUSG00000000782	42479.9	-0.0883003	0.100633	-0.877451	0.380242	0.654013	Tcf7
ENSMUSG00000103216	2229.59	-0.0875428	0.218646	-0.400387	0.688872	0.859265	Gm37248
ENSMUSG00000027303	5304.78	-0.0855725	0.0759534	-1.12665	0.259892	0.542437	Ptpra
ENSMUSG00000097281	55.4317	-0.0848108	0.426195	-0.198995	0.842267	0.941385	Gm26685
ENSMUSG00000019539	677.377	-0.0845646	0.155631	-0.543367	0.586877	0.805943	Rcn3
ENSMUSG00000025736	1111.71	-0.0838385	0.120888	-0.693523	0.487981	0.742647	Jmjd8
ENSMUSG00000062270	30170.2	-0.0830758	0.0943419	-0.880583	0.378544	0.652618	Morf4l1
ENSMUSG00000054823	12514.7	-0.0795939	0.112434	-0.707915	0.478998	0.7359	Nsd3
ENSMUSG00000056493	1920.49	-0.067159	0.107251	-0.626183	0.531195	0.773114	Foxk1
ENSMUSG00000021224	1357.09	-0.0652987	0.148223	-0.440544	0.659543	0.843065	Numb
ENSMUSG00000026031	9845.45	-0.0601745	0.133345	-0.45127	0.651795	0.83859	Cflar
ENSMUSG00000039936	22322.5	-0.0600834	0.237021	-0.253494	0.799886	0.920702	Pik3cd
ENSMUSG00000067713	7422.08	-0.057126	0.163185	-0.35007	0.726286	0.880912	Prkag1
ENSMUSG00000024246	1161.76	-0.0539554	0.194165	-0.277884	0.781102	0.909684	Thumpd2
ENSMUSG00000030521	4212.67	-0.0515746	0.093276	-0.552924	0.580315	0.80172	Mphosph10
ENSMUSG00000042354	2920.65	-0.0515219	0.163912	-0.314326	0.753274	0.895283	Gnl3
ENSMUSG00000029552	12287.9	-0.0498786	0.114948	-0.433924	0.664343	0.845883	Tes
ENSMUSG00000021302	6117.02	-0.048328	0.140173	-0.344773	0.730265	0.883185	Ggps1
ENSMUSG00000029780	3159.15	-0.0468485	0.17493	-0.267812	0.788844	0.914525	Nt5c3
ENSMUSG00000032423	7696.91	-0.0439048	0.0922036	-0.476172	0.633952	0.829339	Syncrip
ENSMUSG00000063870	13433.7	-0.0412895	0.0754887	-0.546962	0.584405	0.804264	Chd4
ENSMUSG00000032376	8086.12	-0.0380965	0.148791	-0.25604	0.79792	0.919925	Usp3
ENSMUSG00000097842	147.249	-0.0347725	0.28422	-0.122344	0.902627	0.969923	9330104G04Rik
ENSMUSG00000040270	4172.32	-0.0278889	0.19667	-0.141805	0.887234	0.962824	Bach2
ENSMUSG00000027111	3509.64	-0.0216652	0.196078	-0.110493	0.912019	0.973223	Itga6
ENSMUSG00000023094	989.161	-0.0216204	0.192914	-0.112073	0.910765	0.972772	Msrb2
ENSMUSG00000024805	2366.86	-0.0205578	0.135136	-0.152126	0.879087	0.958008	Pcgf5
ENSMUSG00000038116	3894.63	-0.014892	0.139401	-0.106829	0.914925	0.974904	Phf20
ENSMUSG00000087141	2202.63	-0.0138018	0.169625	-0.0813667	0.93515	0.983844	Plcxd2
ENSMUSG00000027863	33559.6	-0.00137164	0.0870282	-0.0157608	0.987425	1	Cd2
ENSMUSG00000029836	11163.9	0.000138478	0.139632	0.000991732	0.999209	1	Cbx3
ENSMUSG00000035696	3537.26	0.000774226	0.132952	0.00582334	0.995354	1	Rnf38
ENSMUSG00000029447	10913.5	0.00511872	0.148763	0.0344085	0.972551	1	Cct6a
ENSMUSG00000057058	27387.9	0.00860714	0.110555	0.0778538	0.937944	0.985475	Skap1
ENSMUSG00000027381	1700.27	0.00967425	0.147076	0.0657773	0.947555	0.989718	Bcl2l11
ENSMUSG00000006494	8454.12	0.0121005	0.394637	0.0306624	0.975539	1	Pdk1
ENSMUSG00000040747	53233.5	0.0121533	0.0909358	0.133647	0.893681	0.965605	Cd53
ENSMUSG00000026832	22251.9	0.0135927	0.0992655	0.136933	0.891084	0.96433	Cytip
ENSMUSG00000047867	49986.2	0.0142821	0.15881	0.0899315	0.928342	0.981086	Gimap6
ENSMUSG00000003363	10236.2	0.0149461	0.233781	0.0639321	0.949024	0.990248	Pld3
ENSMUSG00000071456	360.757	0.0154493	0.173771	0.0889065	0.929156	0.981336	1110002L01Rik
ENSMUSG00000028603	20017.1	0.0161066	0.0759436	0.212086	0.83204	0.936319	Scp2
ENSMUSG00000004270	3611.93	0.0209867	0.1823	0.115122	0.908349	0.971621	Lpcat3
ENSMUSG00000020718	757.091	0.0230237	0.212584	0.108304	0.913754	0.974339	Polg2
ENSMUSG00000037363	1583.97	0.0242272	0.190814	0.126968	0.898966	0.968136	Letm2
ENSMUSG00000037058	15708.7	0.0341288	0.0856067	0.39867	0.690137	0.860083	Paip2
ENSMUSG00000070056	2102.1	0.0389694	0.228545	0.170511	0.864608	0.951831	Mfhas1
ENSMUSG00000040699	44199.8	0.0457467	0.201792	0.226702	0.820656	0.931012	Limd2
ENSMUSG00000059939	1466.63	0.0501349	0.226989	0.220869	0.825195	0.932506	9430015G10Rik
ENSMUSG00000041408	7252.33	0.0536722	0.123291	0.435329	0.663323	0.845251	Wapl
ENSMUSG00000003992	3727.53	0.0673603	0.163405	0.412228	0.680172	0.854683	Ssbp2
ENSMUSG00000039384	3645.13	0.0798152	0.173631	0.459683	0.645744	0.835781	Dusp10
ENSMUSG00000044167	6221.05	0.0807891	0.332389	0.243056	0.807962	0.925666	Foxo1
ENSMUSG00000024969	7296.29	0.0878021	0.0922679	0.9516	0.3413	0.619646	Mark2
ENSMUSG00000023927	20353.4	0.0878997	0.147142	0.59738	0.550254	0.785726	Satb1
ENSMUSG00000038352	4663.9	0.0886902	0.137665	0.644246	0.519416	0.764145	Arl5c
ENSMUSG00000010048	2276.66	0.0896717	0.264457	0.339079	0.73455	0.885569	Ifrd2
ENSMUSG00000037722	2981.78	0.0927636	0.136515	0.67951	0.496815	0.748032	Gnpnat1
ENSMUSG00000037795	2413.92	0.0928385	0.107011	0.86756	0.385635	0.658599	N4bp2
ENSMUSG00000026701	15657.9	0.0930692	0.130056	0.71561	0.474232	0.732466	Prdx6
ENSMUSG00000038481	2278.93	0.100363	0.113298	0.885836	0.375706	0.65043	Cdk19
ENSMUSG00000025880	1563.16	0.103892	0.263979	0.393561	0.693905	0.862391	Smad7
ENSMUSG00000020847	887.614	0.10472	0.166374	0.629425	0.529071	0.771167	Rph3al
ENSMUSG00000059498	197.318	0.105714	0.266852	0.396153	0.691992	0.861366	Fcgr3
ENSMUSG00000025959	2886.26	0.11102	0.239654	0.463253	0.643183	0.834466	Klf7
ENSMUSG00000067367	2505.35	0.117919	0.0932142	1.26503	0.205861	0.482374	Lyar
ENSMUSG00000035960	3065.1	0.123176	0.102266	1.20447	0.228408	0.508786	Apex1
ENSMUSG00000076499	2169.72	0.123215	0.233545	0.527587	0.597786	0.811092	Trbv31
ENSMUSG00000004268	16075.4	0.125088	0.11003	1.13685	0.2556	0.538095	Emg1
ENSMUSG00000000884	1020.47	0.126789	0.196444	0.645423	0.518653	0.763574	Gnb1l
ENSMUSG00000064284	2106.55	0.134658	0.0859705	1.56633	0.117272	0.361919	Cdpf1
ENSMUSG00000019970	5721.17	0.1374	0.222007	0.618901	0.535982	0.77645	Sgk1
ENSMUSG00000016756	12046.3	0.137714	0.156144	0.881967	0.377794	0.652381	Cmah
ENSMUSG00000036565	2339	0.138478	0.184463	0.750708	0.452828	0.715533	Ttyh3
ENSMUSG00000060036	60042	0.139416	0.121868	1.14399	0.252629	0.535215	Rpl3
ENSMUSG00000025423	672.083	0.145086	0.158713	0.914144	0.360641	0.636695	Pias2
ENSMUSG00000025724	12270.9	0.145383	0.122435	1.18743	0.235058	0.516961	Sec11a
ENSMUSG00000068921	4353.18	0.147015	0.120783	1.21718	0.223535	0.503486	Dap3
ENSMUSG00000063077	5794.38	0.148314	0.117543	1.26178	0.207027	0.483858	Kif1b
ENSMUSG00000092260	465.933	0.149698	0.16337	0.916316	0.359501	0.63566	Zfp963
ENSMUSG00000074604	4451.47	0.15365	0.161372	0.952147	0.341022	0.619469	Mgst2
ENSMUSG00000024974	8529.62	0.157944	0.0895934	1.7629	0.0779169	0.290774	Smc3
ENSMUSG00000037742	251498	0.159769	0.140518	1.137	0.25554	0.538031	Eef1a1
ENSMUSG00000042207	2767.31	0.159824	0.174021	0.918415	0.358402	0.634938	Kdm5b
ENSMUSG00000096472	10189.1	0.173673	0.126428	1.3737	0.169536	0.434042	Cdkn2d
ENSMUSG00000021892	2832.4	0.17469	0.291934	0.598389	0.549581	0.785372	Sh3bp5
ENSMUSG00000037601	9125.81	0.188221	0.129918	1.44877	0.147403	0.403518	Nme1
ENSMUSG00000001700	11526	0.198498	0.233865	0.848772	0.396008	0.667991	Gramd3
ENSMUSG00000021699	1079.45	0.200114	0.184427	1.08506	0.277895	0.560428	Pde4d
ENSMUSG00000059552	9368.32	0.220108	0.0935332	2.35326	0.0186098	0.12883	Trp53
ENSMUSG00000042797	207.659	0.233849	0.238185	0.981796	0.3262	0.606069	Aqp11
ENSMUSG00000039157	6997.91	0.235918	0.140252	1.6821	0.0925497	0.319806	Fam102a
ENSMUSG00000049866	9111.33	0.264585	0.241753	1.09444	0.273761	0.555445	Arl4c
ENSMUSG00000041961	2414.8	0.267441	0.125831	2.1254	0.0335535	0.18088	Znrf3
ENSMUSG00000079553	2192.98	0.277492	0.250423	1.10809	0.267822	0.549037	Kifc1
ENSMUSG00000072663	384.914	0.290361	0.267907	1.08381	0.278449	0.561052	Spef2
ENSMUSG00000030672	562.67	0.308527	0.15673	1.96852	0.0490077	0.225413	Mylpf
ENSMUSG00000042156	2279.03	0.33019	0.178409	1.85075	0.0642059	0.263342	Dzip1
ENSMUSG00000024646	10944	0.335187	0.141485	2.36907	0.0178328	0.126017	Cyb5a
ENSMUSG00000044197	2714.2	0.358618	0.272216	1.3174	0.187704	0.459889	Gpr146
ENSMUSG00000024677	63100.9	0.392112	0.0965635	4.06067	4.89e-05	0.00153884	Ms4a6b
ENSMUSG00000019813	916.47	0.409751	0.141195	2.90203	0.00370755	0.0441731	Cep57l1
ENSMUSG00000071644	33895.8	0.430897	0.098994	4.35276	1.34e-05	0.000521983	Eef1g
ENSMUSG00000020393	1165.79	0.434462	0.180187	2.41117	0.0159012	0.117854	Kremen1
ENSMUSG00000085603	9294.46	0.436539	0.127013	3.43697	0.000588255	0.0112306	Gm11346
ENSMUSG00000090157	623.707	0.450074	0.155952	2.88598	0.00390197	0.0457038	Gm16534
ENSMUSG00000086862	797.7	0.454805	0.264959	1.71651	0.0860685	0.306403	Gm13546
ENSMUSG00000030750	5224.39	0.508409	0.129971	3.91172	9.16e-05	0.00255888	Nsmce1
ENSMUSG00000026019	4570.98	0.577986	0.110615	5.22522	1.74e-07	1.12e-05	Wdr12
ENSMUSG00000064181	1513.78	0.601405	0.288676	2.08332	0.037222	0.192136	Rab3ip
ENSMUSG00000004263	3492.47	0.643483	0.184671	3.48448	0.000493089	0.00974668	Atn1
ENSMUSG00000063172	855.176	0.678102	0.231006	2.93543	0.00333091	0.0407293	Hspb11
ENSMUSG00000067220	538.989	0.683632	0.214798	3.18268	0.0014592	0.0228276	Cnga1
ENSMUSG00000082361	93.3915	0.74028	0.810339	0.913544	0.360957	0.636871	Btc
ENSMUSG00000100150	3258.42	0.753235	0.272727	2.76187	0.0057472	0.0598373	Gm19585
ENSMUSG00000002578	391.352	0.825369	0.275285	2.99823	0.00271553	0.0353461	Ikzf4
ENSMUSG00000092368	328.924	0.844066	0.140246	6.01845	1.76e-09	1.9e-07	A930015D03Rik
ENSMUSG00000064307	140.206	0.859105	0.238421	3.6033	0.000314197	0.00690256	Lrrc51
ENSMUSG00000023079	518.403	0.866809	0.338429	2.56127	0.0104289	0.0900505	Gtf2ird1
ENSMUSG00000017713	1529.65	1.29553	0.184727	7.0132	2.33e-12	3.85e-10	Tha1
ENSMUSG00000038578	234.575	1.36087	0.269943	5.04134	4.62e-07	2.7e-05	Susd1
ENSMUSG00000033577	2714.2	1.71172	0.238703	7.1709	7.45e-13	1.3e-10	Myo6
