## Supplementary Table 7 for "Post-transcriptional regulation by TIA1 and TIAL1 controls the transcriptional program enforcing T cell quiescence"

### Sheet: Sheet1
Supplemental table 6. List of antibodies.
Protein detected	Source	Ig type (clone)	Application	Cat. Number	Company
TIA1	Rabbit	IgG (EPR22999-80)	FC, WB	ab263945	Abcam
TIAL1	Rabbit	IgG (D32D3)	FC, iCLIP, WB	8509S	Cell Signaling Technologies
Isotype IgG ab	Rabbit	IgG (DA1E)	FC, iCLIP	3900S	Cell Signaling Technologies
Rabbit Ig	Donkey	IRDye 680RD conjugated Donkey Anti-Rabbit IgG (H+L)	WB	P/N 925-68073	LI-COR Biosciences
Mouse Ig	Donkey	IRDye 800CW conjugated Donkey Anti-Mouse IgG (H+L)	WB	P/N 925-32212	LI-COR Biosciences
Rabbit Ig	Goat	Peroxidase AffiniPure Goat Anti-Rabbit IgG (H+L)	WB	111-035-003	Jackson Immunoresearch
Mouse Ig	Goat	Peroxidase AffiniPure Goat Anti-Mouse IgG (H+L)	WB	115-035-003	Jackson Immunoresearch
FOXP1	Rabbit	IgG (D35D10)	FC, WB	4402	Cell Signaling Technologies
LEF1	Rabbit	IgG (C12A5)	FC, WB	2230T	Cell Signaling Technologies
TCF1	Mouse	IgG (C63D9)	FC	2203T	Cell Signaling Technologies
B-actin	Mouse	IgG1 (AC-15)	WB	sc-69879	Santa Cruz Biotechnology
HSP90a/b	Mouse	IgG2a (F-8)	WB	sc-13119	Santa Cruz Biotechnology
TCRb	Armenian Hamster	IgG (H57-597)	FC	109205, 109243	BioLegend
CD4	Rat	IgG2a (RM4-5)	FC	100515, 100534	BioLegend
CD8	Rat	IgG2a (53-6.7)	FC	100707	BioLegend
CD44	Rat	IgG2b (IM7)	FC	103032	BioLegend
CD62L	Rat	IgG2a (MEL-14)	FC	104438	BioLegend
CD25	Rat	IgG1 (PC-61)	FC	102042	BioLegend
NK1.1	Mouse	IgG1 (PK136)	FC	108747	BioLegend
GITR	Rat	IgG2b (DTA-1)	FC	126308	BioLegend
CD5	Rat	IgG2a (53-7.3)	FC	100627	BioLegend
CD69	Armenian Hamster	IgG (H1.2F3)	FC	104505	BioLegend
CD24	Rat	IgG2b (M1/69)	FC	101821	BioLegend
Ki67	Rat	IgG2a (SolA15)	FC	12-5698-82	Thermo Scientific
KLRG1	Syrian Hamster	IgG2 (A-LAK)	FC	564014	BD Biosciences
